# High-throughput proteomics of nanogram-scale samples with Zeno SWATH DIA

**DOI:** 10.1101/2022.04.14.488299

**Authors:** Ziyue Wang, Michael Mülleder, Ihor Batruch, Anjali Chelur, Kathrin Textoris-Taube, Torsten Schwecke, Johannes Hartl, Jason Causon, Jose Castro-Perez, Vadim Demichev, Stephen Tate, Markus Ralser

## Abstract

The ability to conduct high-quality proteomic experiments in high throughput has opened new avenues in clinical research, drug discovery, and systems biology. Next to an increase in quantitative precision, recent developments in high-throughput proteomics have also gained proteomic depth, to the extent that earlier gaps between classic and high-throughput experiments have significantly narrowed. Here we introduce and benchmark Zeno SWATH, a data-independent acquisition technique that employs a linear ion trap pulsing (Zeno trap pulsing) in order to increase proteomic depth and dynamic range in proteomic experiments. Combined with the high acquisition speed, these gains in sensitivity are particularly attractive for conducting high-throughput proteomics experiments with high chromatographic flow rates and fast gradients. We demonstrate that when combined with either micro-flow- or analytical-flow-rate chromatography, Zeno SWATH increases protein identification in complex samples 5- to 10-fold when compared to current SWATH acquisition methods on the same instrument. Using 20-min micro-flow chromatography, Zeno SWATH identified > 6,000 proteins from a 62.5 ng load of human cell lysate with more than 5,000 proteins consistently quantified in triplicate injections with a median CV of 6%. Using 5-min analytical-flow-rate chromatography (800 µl/min), Zeno SWATH identified 4,907 proteins from a triplicate injection of 2 µg of a human cell lysate; or more than 3,000 proteins from 250 ng tryptic digest. Zeno SWATH hence facilitates precise proteomic experiments with small sample amounts using a fast and robust high flow-rate chromatographic method, broadening the application space that requires precise proteomic experiments on a large scale.
