## Supplementary Table 1 for "High-throughput proteomics of nanogram-scale samples with Zeno SWATH DIA"

### Sheet: Precursors identified
Supplementary Table 1. Precursors and proteins identificaiton number in all sample species - Precursors identificaion
Concentration (ng/µl)	Human-Plasma		Yeast (S. cerevisiae)		Bacteria-E. coli lab strain K-12		Plants-Chickpea (Cicer arietinum)
	SWATH	Zeno SWATH	SWATH	Zeno SWATH	SWATH	Zeno SWATH	SWATH	Zeno SWATH
0.98	168	455	246	1244	237	1363	244	1370
1.95	283	787	546	2574	909	3360	627	3990
3.91	468	1142	1158	4895	2137	7145	1448	7514
7.81	784	1815	2616	9617	6640	16418	3279	13966
15.62	1306	2538	4886	15702	7203	17528	6237	21761
31.25	1892	3326	8513	23445	11940	22637	11576	29878
62.5	2516	3947	13558	29339	16139	24880	17258	33694
125	3206		19931		19834		25723
250	3775		25944		22524		31651
500	4217		30107		24292		34573

### Sheet: Proteins identified
Supplementary Table 1. Precursors and proteins identificaiton number in all sample species - Proteins identificaion
Concentration (ng/µl)	Human-Plasma		Yeast (S. cerevisiae)		Bacteria-E. coli lab strain K-12		Plants-Chickpea (Cicer arietinum)
	SWATH	Zeno SWATH	SWATH	Zeno SWATH	SWATH	Zeno SWATH	SWATH	Zeno SWATH
0.98	0	0	0	167	0	470	0	238
1.95	0	0	0	446	267	862	0	857
3.91	0	107	146	843	546	1269	175	1427
7.81	0	115	416	1333	1080	1828	638	2259
15.62	0	160	738	1922	1120	1876	1142	3056
31.25	126	204	1134	2512	1460	2048	1844	3537
62.5	156	245	1660	2915	1768	2131	2511	3815
125	190		2186		1933		3112
250	206		2668		2062		3630
500	229		2955		2137		3807
