## Supplementary Table 2 for "High-throughput proteomics of nanogram-scale samples with Zeno SWATH DIA"

### Sheet: 20 min microflow LC gradient
20-min microflow LC gradient
time (min)	solvent A (%)	solvent B (%)	flow rate (µl/min)
0	97	3	5
0.86	92.9	7.1	5
2.42	88.8	11.2	5
5.53	84.7	15.3	5
9.38	80.6	19.4	5
13.02	76.4	23.6	5
15.48	72.3	27.7	5
17.27	68.2	31.8	5
19	60	40	5
20	20	80	5
20.5	20	80	5
21.5	97	3	5
27.5	97	3	5

### Sheet: 5 min mililitre flow LC gradien
5-min analytical flow rate LC gradient
time (min)	solvent A (%)	solvent B (%)	flow rate (µl/min)
0	97	3	800
4.5	68	32	800
5	60	40	800
5.5	20	80	800
5.51	20	80	800
5.7	20	80	800
5.8	99	1	800
7	99	1	800

### Sheet: µflow SWATH window setting
µflow SWATH acquisition: 60 variable window setting
Precursor ion start mass (Da)	Precursor ion stop mass (Da)	Declustering potential (V)	DP spread (V)	Collision energy (V)	CE spread
399.5	441.2	80	0	19	0
440.2	459.9	80	0	21	0
458.9	474.2	80	0	22	0
473.2	487.4	80	0	23	0
486.4	499	80	0	23	0
498	508.3	80	0	24	0
507.3	516	80	0	24	0
515	522.6	80	0	25	0
521.6	529.2	80	0	25	0
528.2	535.8	80	0	25	0
534.8	542.4	80	0	26	0
541.4	549	80	0	26	0
548	555.6	80	0	26	0
554.6	561.1	80	0	27	0
560.1	567.1	80	0	27	0
566.1	573.2	80	0	27	0
572.2	579.2	80	0	28	0
578.2	584.7	80	0	28	0
583.7	589.7	80	0	28	0
588.7	594.6	80	0	28	0
593.6	599.6	80	0	29	0
598.6	604.5	80	0	29	0
603.5	609.5	80	0	29	0
608.5	613.9	80	0	29	0
612.9	618.8	80	0	30	0
617.8	623.2	80	0	30	0
622.2	627.6	80	0	30	0
626.6	631.5	80	0	30	0
630.5	635.3	80	0	30	0
634.3	639.2	80	0	31	0
638.2	643	80	0	31	0
642	646.9	80	0	31	0
645.9	650.7	80	0	31	0
649.7	654.6	80	0	31	0
653.6	658.4	80	0	32	0
657.4	662.3	80	0	32	0
661.3	667.2	80	0	32	0
666.2	672.7	80	0	32	0
671.7	678.2	80	0	32	0
677.2	683.7	80	0	33	0
682.7	689.8	80	0	33	0
688.8	696.4	80	0	33	0
695.4	703	80	0	34	0
702	711.8	80	0	34	0
710.8	721.7	80	0	34	0
720.7	731.6	80	0	35	0
730.6	742	80	0	35	0
741	751.9	80	0	36	0
750.9	762.4	80	0	36	0
761.4	773.4	80	0	37	0
772.4	784.4	80	0	37	0
783.4	796.5	80	0	38	0
795.5	809.7	80	0	39	0
808.7	822.9	80	0	39	0
821.9	835	80	0	40	0
834	847.1	80	0	40	0
846.1	859.2	80	0	41	0
858.2	871.8	80	0	42	0
870.8	885.6	80	0	42	0
884.6	899.9	80	0	43	0

### Sheet: µflow Zeno SWATH window setting
µflow Zeno SWATH: 85 variable window setting
Precursor ion start mass (Da)	Precursor ion stop mass (Da)	Declustering potential (V)	DP spread (V)	Collision energy (V)	CE spread
399.5	406.5	80	0	19	0
405.5	412.5	80	0	19	0
411.5	418.5	80	0	19	0
417.5	424.5	80	0	20	0
423.5	430.5	80	0	20	0
429.5	436.5	80	0	20	0
435.5	442.5	80	0	20	0
441.5	448.5	80	0	21	0
447.5	454.5	80	0	21	0
453.5	459.5	80	0	21	0
458.5	464.5	80	0	22	0
463.5	469.5	80	0	22	0
468.5	474.5	80	0	22	0
473.5	479.5	80	0	22	0
478.5	484.5	80	0	23	0
483.5	489.5	80	0	23	0
488.5	494.5	80	0	23	0
493.5	499.5	80	0	23	0
498.5	504.5	80	0	23	0
503.5	509.5	80	0	24	0
508.5	514.5	80	0	24	0
513.5	519.5	80	0	24	0
518.5	524.5	80	0	24	0
523.5	529.5	80	0	25	0
528.5	534.5	80	0	25	0
533.5	539.5	80	0	25	0
538.5	544.5	80	0	25	0
543.5	549.5	80	0	26	0
548.5	554.5	80	0	26	0
553.5	559.5	80	0	26	0
558.5	564.5	80	0	26	0
563.5	569.5	80	0	27	0
568.5	574.5	80	0	27	0
573.5	579.5	80	0	27	0
578.5	584.5	80	0	27	0
583.5	589.5	80	0	28	0
588.5	594.5	80	0	28	0
593.5	599.5	80	0	28	0
598.5	604.5	80	0	28	0
603.5	609.5	80	0	29	0
608.5	614.5	80	0	29	0
613.5	619.5	80	0	29	0
618.5	624.5	80	0	29	0
623.5	629.5	80	0	30	0
628.5	634.5	80	0	30	0
633.5	639.5	80	0	30	0
638.5	644.5	80	0	30	0
643.5	649.5	80	0	31	0
648.5	654.5	80	0	31	0
653.5	660.5	80	0	31	0
659.5	666.5	80	0	31	0
665.5	672.5	80	0	32	0
671.5	678.5	80	0	32	0
677.5	684.5	80	0	32	0
683.5	690.5	80	0	33	0
689.5	696.5	80	0	33	0
695.5	702.5	80	0	33	0
701.5	708.5	80	0	33	0
707.5	714.5	80	0	34	0
713.5	720.5	80	0	34	0
719.5	726.5	80	0	34	0
725.5	732.5	80	0	35	0
731.5	738.5	80	0	35	0
737.5	744.5	80	0	35	0
743.5	750.5	80	0	35	0
749.5	756.5	80	0	36	0
755.5	763.5	80	0	36	0
762.5	770.5	80	0	36	0
769.5	777.5	80	0	37	0
776.5	784.5	80	0	37	0
783.5	791.5	80	0	37	0
790.5	798.5	80	0	38	0
797.5	805.5	80	0	38	0
804.5	812.5	80	0	38	0
811.5	819.5	80	0	39	0
818.5	826.5	80	0	39	0
825.5	834.5	80	0	40	0
833.5	842.5	80	0	40	0
841.5	850.5	80	0	40	0
849.5	858.5	80	0	41	0
857.5	867.5	80	0	41	0
866.5	876.5	80	0	42	0
875.5	885.5	80	0	42	0
884.5	894.5	80	0	42	0
893.5	903.5	80	0	43	0

### Sheet: analytical-flow window setting
Analytical flow rate: 60 variable window setting
Precursor ion start mass (Da)	Precursor ion stop mass (Da)	Declustering potential (V)	DP spread (V)	Collision energy (V)	CE spread
399.5	441.2	80	0	19	0
440.2	459.9	80	0	21	0
458.9	474.2	80	0	22	0
473.2	487.4	80	0	23	0
486.4	499	80	0	23	0
498	508.3	80	0	24	0
507.3	516	80	0	24	0
515	522.6	80	0	25	0
521.6	529.2	80	0	25	0
528.2	535.8	80	0	25	0
534.8	542.4	80	0	26	0
541.4	549	80	0	26	0
548	555.6	80	0	26	0
554.6	561.1	80	0	27	0
560.1	567.1	80	0	27	0
566.1	573.2	80	0	27	0
572.2	579.2	80	0	28	0
578.2	584.7	80	0	28	0
583.7	589.7	80	0	28	0
588.7	594.6	80	0	28	0
593.6	599.6	80	0	29	0
598.6	604.5	80	0	29	0
603.5	609.5	80	0	29	0
608.5	613.9	80	0	29	0
612.9	618.8	80	0	30	0
617.8	623.2	80	0	30	0
622.2	627.6	80	0	30	0
626.6	631.5	80	0	30	0
630.5	635.3	80	0	30	0
634.3	639.2	80	0	31	0
638.2	643	80	0	31	0
642	646.9	80	0	31	0
645.9	650.7	80	0	31	0
649.7	654.6	80	0	31	0
653.6	658.4	80	0	32	0
657.4	662.3	80	0	32	0
661.3	667.2	80	0	32	0
666.2	672.7	80	0	32	0
671.7	678.2	80	0	32	0
677.2	683.7	80	0	33	0
682.7	689.8	80	0	33	0
688.8	696.4	80	0	33	0
695.4	703	80	0	34	0
702	711.8	80	0	34	0
710.8	721.7	80	0	34	0
720.7	731.6	80	0	35	0
730.6	742	80	0	35	0
741	751.9	80	0	36	0
750.9	762.4	80	0	36	0
761.4	773.4	80	0	37	0
772.4	784.4	80	0	37	0
783.4	796.5	80	0	38	0
795.5	809.7	80	0	39	0
808.7	822.9	80	0	39	0
821.9	835	80	0	40	0
834	847.1	80	0	40	0
846.1	859.2	80	0	41	0
858.2	871.8	80	0	42	0
870.8	885.6	80	0	42	0
884.6	899.9	80	0	43	0
